# PALAEOROBOTICS UNCOVERS DEVASTATING MAMMALIAN TAIL STRIKE DYNAMICS

**DOI:** 10.64898/2026.04.21.718724

**Authors:** Kévin Le Verger, Federico Allione, Bingcheng Wang, Bernhard Weisse, Auke J. Ijspeert, Marcelo R. Sánchez-Villagra, Torsten M. Scheyer, Ardian Jusufi

## Abstract

Extant animals occupy only a fraction of evolutionary design space, leaving many extinct morphologies without living analogues for functional testing. We combined comparative anatomy of 32 glyptodont species with a life-sized palaeorobotic tail rig to determine strike severity in club-tailed giant from the Pleistocene megafauna *Doedicurus*. The robophysical model, informed by fossil geometry and inertia, matched simulated fossil-tail collision momentum (98-105%) and generated peak forces of 81.1 kN at 6.4 m·s⁻¹, with an impulse of 427 N·s, far exceeding equine extremity fracture forces. Peak force scaled near-linearly with strike velocity, implying ∼183 kN at projected top speed of 15 m·s⁻¹. Measurements suggest *Doedicurus* delivered high-severity strikes, supporting antipredator defence as primary selective driver of extreme tail weaponization, and establish palaeorobotic validation of extinct animal biomechanics.
