## Supplementary File S2 for "PALAEOROBOTICS UNCOVERS DEVASTATING MAMMALIAN TAIL STRIKE DYNAMICS"

### Sheet: Feuil1
Data S2. Scoring from phylogenetic characters (K) from (25), indexes, First Appearance Datum (FAD), Last Appearance Datum (LAD) and Body Mass (BM) for each species considered in the present study. The shaded numbers correspond to scores estimated based on sister groups.
Species	K1	K2	K3	K4	K5	K6	K7	K8	K9	K10	K11	K12	K13	K14	K15	K16	K17	K18	K19	Defence index	FAD (Ma) (25)	LAD (Ma) (25)	BM (kg)	References for BM
Euphractus sexcinctus	2	1	2	1	1	1	1	1	1	1	1	1	1	1	1	1	1	1	1	1.10526	1.8	0	4.68	(73)
Pampatherium humboldtii	2	1	2	1	1	1	1	1	1	1	1	1	1	1	1	1	1	1	1	1.10526	0.128	0.0085	98	(74)
Boreostemma acostae	1	1	1	1	1	1	1	1	1	1	1	1	1	3	1	2	1	1	1	1.15789	13.8	11.8	150	No data but see (75)
Boreostemma venezolensis	1	1	1	1	1	1	1	1	1	1	1	1	1	3	1	2	1	1	1	1.15789	13.8	11.8	150	No data but see (75)
Glyptotherium cylindricum	1	1	1	1	1	1	1	1	1	1	1	1	1	2	1	2	1	1	1	1.10526	0.24	0.011	375	(59)
Glyptotherium texanum	1	1	1	1	1	1	1	1	1	1	1	1	1	2	1	2	1	1	1	1.10526	4.9	0.24	800	(76)
Glyptodon jatunkhirkhi	1	1	1	1	1	1	1	1	1	1	1	1	1	2	1	3	1	1	1	1.15789	0.128	0.0085	800	Unknown but see (77)
Glyptodon reticulatus	1	1	1	1	1	1	1	1	1	1	1	1	1	2	1	3	1	1	1	1.15789	0.4	0.0085	819	(45)
Glyptodon munizi	1	1	1	1	1	1	1	1	1	1	1	1	1	2	1	3	1	1	1	1.15789	1.8	0.4	1150	(45)
Eucinepeltus petestatus	2	2	2	2	2	1	2	1	1	1	2	2	2	3	2	4	3	2	3	2.05263	19	16	115	(78)
Propalaehoplophorus australis	2	1	2	2	2	1	2	1	1	1	2	2	2	3	2	4	3	2	3	2	19	16	81	(78)
Cochlops muricatus	2	2	3	2	3	2	2	1	1	1	2	2	2	3	2	4	3	2	3	2.21053	19	16	82.5	(78)
Palaehoplophoroides rothi	2	2	3	3	4	2	2	2	1	1	2	2	2	3	2	4	3	2	3	2.36842	16.3	15.5	320	Unknown - inferred from the sister-group
Palaehoplophorus meridionalis	2	2	3	3	4	2	2	2	1	1	2	2	2	3	2	4	3	2	3	2.36842	16.3	15.5	320	(79)
Kelenkura castroi	2	2	3	3	5	2	2	2	2	2	2	3	3	3	2	4	3	2	3	2.63158	10	9	160	(45)
Pseudoplohophorus absolutus	2	2	3	3	6	2	3	2	2	2	2	3	4	4	2	4	2	2	3	2.78947	9	5.3	306.15	(80)
Pseudoplohophorus benvenutii	2	2	3	3	6	2	3	2	2	2	2	3	4	4	2	4	2	2	3	2.78947	9	5.3	306.15	(80)
Plohophorus avellaneda	2	2	3	3	6	2	3	2	2	2	2	3	4	4	2	4	2	2	2	2.73684	3.3	2.53	471	(80)
Plohophorus figuratus	2	2	3	3	6	2	3	2	2	2	2	3	4	4	2	4	2	2	2	2.73684	5.3	3.3	263	(80)
Stromaphorus ameghini	2	2	3	3	6	2	3	2	2	2	2	3	4	4	2	4	2	2	3	2.78947	8	3.66	282.6	(80)
Stromaphorus trouessarti	2	2	3	3	6	2	3	2	2	2	2	3	4	4	2	4	2	2	3	2.78947	5.3	4.5	282.6	(80)
Eleutherocercus solidus	2	2	3	3	6	3	3	2	2	2	3	6	4	5	4	4	4	3	4	3.42105	7.14	3.3	1000	Unknown -inferred from similar proportions with Panochthus
Eleutherocercus antiquus	2	2	3	3	6	3	3	2	2	2	3	6	4	5	4	4	4	3	4	3.42105	5.3	3.3	1000	Unknown -inferred from similar proportions with Panochthus
Doedicurus clavicaudatus	3	2	3	3	6	3	3	4	4	4	3	6	7	5	4	4	4	4	5	4.05263	0.128	0.0085	2129	(46)
Eosclerocalyptus proximus	2	2	3	3	6	2	3	2	2	2	3	4	5	4	2	4	2	2	3	2.94737	5.3	4.5	221.83	(45)
Neosclerocalyptus pseudornatus	2	2	3	3	6	2	3	2	2	2	3	4	5	4	2	4	2	2	3	2.94737	1.8	0.4	295	(81)
Neosclerocalyptus ornatus	2	2	3	3	6	2	3	2	2	2	3	4	5	4	2	4	2	2	3	2.94737	1.8	0.4	326	(81)
Neosclerocalyptus gouldi	2	2	3	3	6	2	3	2	2	2	3	4	5	4	2	4	2	2	3	2.94737	0.4	0.128	393	Unknown - inferred from the sister-group
Neosclerocalyptus paskoensis	2	2	3	3	6	2	3	2	2	2	3	4	5	4	2	4	2	2	3	2.94737	0.12	0.0085	393	(81)
Hoplophorus euphractus	2	2	3	3	6	3	3	2	2	2	3	5	6	4	2	4	2	2	2	3.05263	0.128	0.0085	729	(74)
Nopachtus coagmentatus	2	2	3	3	6	3	3	3	2	2	3	5	6	4	2	4	4	2	2	3.21053	5.3	3.3	800	Unknown but see (82)
Propanochthus bullifer	2	2	3	3	6	3	3	3	2	3	3	5	6	4	3	4	4	2	2	3.31579	5.3	3.3	800	(83)
Panochthus intermedius	2	2	3	3	6	3	3	3	3	3	3	5	6	4	3	4	4	2	2	3.36842	1.8	0.4	1157.4	(45)
Panochthus tuberculatus	2	2	3	3	6	3	3	3	3	3	3	5	6	4	3	4	4	2	2	3.36842	0.128	0.0085	1061	(45)
